# Brain-derived neurotrophic factor supports pericyte and vascular homeostasis in the aging brain

**DOI:** 10.1101/2025.10.03.680251

**Authors:** Qinghua Luo, Wenqiang Quan, Qian Cao, Chris Scheffel, Wenlin Hao, Tomomi Furihata, Guoping Peng, Zhenyu Tang, Yang Liu

**Affiliations:** Department of Neurology, The second affiliated hospital of Nanchang University, Nanchang, China; Department of Neurology, Saarland University, Homburg, Germany; Department of Clinical Laboratory, Tongji Hospital, Tongji University Medical School, Shanghai, China; Center for Gender-Specific Biology and Medicine (CGBM), Saarland University, Homburg, Germany; Department of Clinical Pharmacy and Experimental Therapeutics, School of Pharmacy, Tokyo University of Pharmacy and Life Sciences, Tokyo, Japan; Department of Neurology, First Affiliated Hospital, Zhejiang University School of Medicine, Hangzhou, China

**Keywords:** Aging, BDNF, microcirculation, and pericyte

## Abstract

Microvascular circulation in the brain is often impaired in connection with the loss of pericytes in old age. The neurotrophic factor BDNF also decreases in the aging brain. We hypothesized that BDNF regulates the homeostasis of cerebral pericytes and microvasculature. We used differently aged C57BL/6J mice, and C57BL6 mice with conditional knockout of *Bdnf* gene. Collagen IV-positive microvessels and PDGFRβ-positive pericytes in the brain were counted after immunological staining. Pericytes were also quantified by Western blot of PDGFRβ and CD13 in isolated cerebral microvessels. The level of BDNF and TrkB phosphorylation was determined in brain homogenates. To demonstrate the direct effect of BDNF on pericytes, TrkB and pericytes were co-stained in brain tissue, single-cell sequencing and transcriptomic analysis were used to identify and characterize *Ntrk2*-expressing pericytes, and TrkB was also detected in the pericyte cell line by Western blot. Cultured pericytes were further treated with recombinant BDNF in the presence and absence of an Akt inhibitor and examined for PDGFRβ expression. The length and branching of microvessels and pericytes decreased in conjunction with the reduction in mature BDNF and TrkB phosphorylation in aging brains. Deficiency of BDNF in neurons or astrocytes was sufficient to reduce cerebral microvessels, PDGFRβ and CD13 concentrations and Akt and Erk1/2 phosphorylation in isolated blood vessels. A subset of pericytes in the brain and cultured pericytes expressed TrkB. BDNF treatment increased PDGFRβ expression along with Akt and Erk1/2 phosphorylation in cultured cells. The effect of BDNF on PDGFRβ expression was abolished by treatment with Akt inhibitor. Therefore, BDNF induces the expression of PDGFRβ and CD13 by activating Akt signaling in pericytes, promoting the homeostasis of pericytes and microvasculature in the aging brain. Our study identified a BDNF-mediated mechanism that regulates microvascular integrity in the aged brain.
