## Supplementary Table 1 for "Brain-derived neurotrophic factor supports pericyte and vascular homeostasis in the aging brain"

### Sheet: Tabelle1
group	gene	scores	logfoldchanges	pvals	pvals_adj	pts	pts_rest
NTRK2_high	Ntrk2	82.1757	41.4498	0	0	0.123874
NTRK2_high	Slc1a2	16.8756	2.61997	6.8e-64	7.32e-60	0.00900901
NTRK2_high	Cpe	17.3194	2.58241	3.36e-67	5.42e-63	0.003003
NTRK2_high	Mt3	14.0239	2.2887	1.11e-44	4.49e-41	0
NTRK2_high	Mlc1	4.82359	2.19405	1.41e-06	0.000155565	0.191441
NTRK2_high	Nrxn1	14.1503	2.05768	1.86e-45	1e-41	0.0045045
NTRK2_high	Snhg11	14.1669	2.03986	1.47e-45	9.48e-42	0.00262763
NTRK2_high	Rtn1	12.9109	2.03784	3.91e-38	1.26e-34	0.209459
NTRK2_high	Dlg2	12.8168	1.93474	1.32e-37	3.88e-34	0.420045
NTRK2_high	Clu	8.46192	1.93007	2.63e-17	1.34e-14	0.00337838
NTRK2_high	Tspan7	12.4526	1.92445	1.35e-35	3.36e-32	0.000375375
NTRK2_high	Slc4a4	8.26847	1.87942	1.36e-16	6.54e-14	0.18994
NTRK2_high	Celf2	12.0756	1.84584	1.42e-33	3.06e-30	0.00600601
NTRK2_high	Aqp4	3.96936	1.82793	7.21e-05	0.0048674	0.106607
NTRK2_high	Ttyh1	8.06762	1.82073	7.17e-16	2.97e-13	0.000750751
NTRK2_high	Gpm6a	11.354	1.79505	7.09e-30	1.27e-26	0.0394144
NTRK2_high	Dlgap1	10.8799	1.79444	1.44e-27	2.02e-24	0
NTRK2_high	Fam107a	4.58352	1.7852	4.57e-06	0.000448672	0.366366
NTRK2_high	Syt1	11.585	1.77095	4.91e-31	9.32e-28	0.560435
NTRK2_high	Ptprd	11.9786	1.75106	4.6e-33	9.29e-30	0.000375375
NTRK2_high	Camk2a	9.60205	1.74233	7.84e-22	6.49e-19	0.172297
NTRK2_high	Ncan	3.9931	1.7388	6.52e-05	0.00448921	0.0315315
NTRK2_high	Aldoc	8.42966	1.73634	3.47e-17	1.72e-14	0.141141
NTRK2_high	Kcnip4	11.2219	1.71957	3.18e-29	5.41e-26	0.00187688
NTRK2_high	Gria1	9.1891	1.71693	3.96e-20	2.56e-17	0.000375375
NTRK2_high	Slc6a11	6.61243	1.69479	3.78e-11	9.54e-09	0
NTRK2_high	Apoe	11.077	1.68716	1.62e-28	2.62e-25	0.0307808
NTRK2_high	Gabbr2	6.00441	1.67197	1.92e-09	3.76e-07	0.0773273
NTRK2_high	Cxcl14	3.63119	1.66985	0.000282115	0.0157852	0.0262763
NTRK2_high	Nlgn1	10.7329	1.66164	7.13e-27	9.21e-24	0.0503003
NTRK2_high	Pcsk1n	9.45179	1.66035	3.33e-21	2.44e-18	0.0701952
NTRK2_high	Ptprz1	6.88085	1.63078	5.95e-12	1.68e-09	0.00112613
NTRK2_high	Nrcam	6.24166	1.62897	4.33e-10	9.2e-08	0
NTRK2_high	Gria2	9.73471	1.61727	2.14e-22	1.98e-19	0.154279
NTRK2_high	Dab1	7.78723	1.58151	6.85e-15	2.73e-12	0.0015015
NTRK2_high	Atp1a3	9.41585	1.57395	4.69e-21	3.29e-18	0
NTRK2_high	Phactr1	9.20115	1.56626	3.54e-20	2.33e-17	0.000750751
NTRK2_high	Nrxn3	10.3739	1.56529	3.26e-25	3.76e-22	0.0762012
NTRK2_high	Csmd1	9.90616	1.56305	3.91e-23	3.83e-20	0.0694444
NTRK2_high	Id4	3.91498	1.55522	9.04e-05	0.00583787	0.00112613
NTRK2_high	Slc1a3	9.33578	1.55371	1e-20	6.74e-18	0.0409159
NTRK2_high	Kcnj10	4.21155	1.55355	2.54e-05	0.00200695	0.000375375
NTRK2_high	Gpm6b	9.72685	1.5439	2.32e-22	2.08e-19	0.0221471
NTRK2_high	Mt1	10.5136	1.53966	7.48e-26	8.94e-23	0.00225225
NTRK2_high	Gja1	4.90612	1.53677	9.29e-07	0.000107882	0.208709
NTRK2_high	Fgfr3	4.40984	1.53609	1.03e-05	0.00092259	0.0424174
NTRK2_high	Mmd2	4.06855	1.53372	4.73e-05	0.00346329	0.177177
NTRK2_high	Tenm4	5.60555	1.53262	2.08e-08	3.3e-06	0.000750751
NTRK2_high	Baalc	3.78657	1.52141	0.000152741	0.0092867	0
NTRK2_high	Meg3	14.1056	1.51438	3.51e-45	1.62e-41	0.000375375
NTRK2_high	Rbfox1	9.80242	1.50744	1.1e-22	1.04e-19	0.00938438
NTRK2_high	Adcy2	4.02112	1.5058	5.79e-05	0.0040931	0.00187688
NTRK2_high	Cadm2	9.72107	1.50475	2.45e-22	2.08e-19	0.000375375
NTRK2_high	Acsl6	4.18156	1.49348	2.9e-05	0.00224622	0.554429
NTRK2_high	Negr1	8.51146	1.49073	1.72e-17	9.24e-15	0.106231
NTRK2_high	Otud7a	4.51658	1.48867	6.28e-06	0.000592987	0.0442943
NTRK2_high	Mt2	6.38933	1.48841	1.67e-10	3.81e-08	0.0777027
NTRK2_high	Kcnma1	7.47268	1.48006	7.86e-14	2.7e-11	0
NTRK2_high	Pcdh9	10.1521	1.47981	3.24e-24	3.49e-21	0.0228979
NTRK2_high	Adgrb3	9.15666	1.47309	5.35e-20	3.39e-17	0.537538
NTRK2_high	Camk2n1	10.8151	1.47225	2.92e-27	3.93e-24	0.137012
NTRK2_high	Opcml	8.82022	1.46996	1.14e-18	6.83e-16	0.245871
NTRK2_high	Ctnnd2	8.25954	1.46882	1.46e-16	6.94e-14	0.000750751
NTRK2_high	Cntn1	7.71868	1.46839	1.18e-14	4.52e-12	0.003003
NTRK2_high	Kif5a	7.41017	1.4666	1.26e-13	4.29e-11	0
NTRK2_high	Slc6a1	6.28059	1.4656	3.37e-10	7.31e-08	0.176426
NTRK2_high	Basp1	8.15175	1.46431	3.59e-16	1.59e-13	0.0274024
NTRK2_high	Enho	4.05117	1.45331	5.1e-05	0.00369168	0.106982
NTRK2_high	S1pr1	3.67231	1.45283	0.000240371	0.0137596	0.000750751
NTRK2_high	Tenm2	8.8909	1.45056	6.06e-19	3.76e-16	0.00563063
NTRK2_high	Acsbg1	3.4036	1.44467	0.000665046	0.0332474	0.317192
NTRK2_high	Fgf14	8.75654	1.4302	2.01e-18	1.16e-15	0.0198949
NTRK2_high	Ptprn	6.61817	1.42382	3.64e-11	9.25e-09	0.320571
NTRK2_high	Luzp2	6.26638	1.42361	3.7e-10	7.95e-08	0.762387
NTRK2_high	Ctnna2	7.77596	1.42261	7.49e-15	2.95e-12	0.00713213
NTRK2_high	Grin2b	7.48726	1.42124	7.03e-14	2.44e-11	0
NTRK2_high	Dpp10	8.35891	1.41789	6.33e-17	3.1e-14	0.000375375
NTRK2_high	Rbfox3	5.74071	1.40367	9.43e-09	1.6e-06	0.0840841
NTRK2_high	Ckb	9.56378	1.39809	1.14e-21	8.94e-19	0.451952
NTRK2_high	Phactr3	3.82759	1.39633	0.000129402	0.00804962	0.0724474
NTRK2_high	Pcsk2	5.47064	1.38365	4.48e-08	6.73e-06	0.186562
NTRK2_high	Arpp21	7.31534	1.37841	2.57e-13	8.54e-11	0.0101351
NTRK2_high	Pla2g7	3.60132	1.37821	0.00031661	0.0174433	0.125
NTRK2_high	Atp2b2	6.39519	1.37658	1.6e-10	3.72e-08	0
NTRK2_high	Auts2	8.47721	1.3708	2.31e-17	1.22e-14	0.227102
NTRK2_high	Car10	4.6372	1.36941	3.53e-06	0.000354087	0.971471
NTRK2_high	Fat3	4.66878	1.36609	3.03e-06	0.000308578	0.0101351
NTRK2_high	Ank3	8.10226	1.3606	5.39e-16	2.32e-13	0.0315315
NTRK2_high	Ralyl	6.94047	1.36051	3.91e-12	1.12e-09	0
NTRK2_high	Gpr158	5.03747	1.35935	4.72e-07	5.97e-05	0.00225225
NTRK2_high	Fam171b	5.31329	1.35619	1.08e-07	1.52e-05	0.0341592
NTRK2_high	Csrp1	5.2319	1.34389	1.68e-07	2.3e-05	0.593844
NTRK2_high	Cspg5	4.41204	1.34322	1.02e-05	0.000918334	0.452703
NTRK2_high	Celf5	5.01647	1.34223	5.26e-07	6.59e-05	0.00525526
NTRK2_high	Id2	3.58417	1.34018	0.000338156	0.0184044	0.15503
NTRK2_high	Frrs1l	4.51065	1.33762	6.46e-06	0.00060304	0.00863363
NTRK2_high	Lrrtm4	7.85176	1.33371	4.1e-15	1.66e-12	0.0015015
NTRK2_high	Rab3c	7.31314	1.33278	2.61e-13	8.6e-11	0
NTRK2_high	Trim9	5.06655	1.33275	4.05e-07	5.17e-05	0
NTRK2_high	Myt1l	6.81707	1.33205	9.29e-12	2.56e-09	0
NTRK2_high	Csmd2	3.79928	1.33102	0.000145118	0.00885659	0
NTRK2_high	Fabp5	4.56792	1.3305	4.93e-06	0.000477567	0.0409159
NTRK2_high	Unc80	5.35971	1.32911	8.34e-08	1.2e-05	0.0746997
NTRK2_high	Anks1b	8.46762	1.32765	2.5e-17	1.3e-14	0.00112613
NTRK2_high	Sorbs2	5.12852	1.32711	2.92e-07	3.77e-05	0
NTRK2_high	Dlgap2	5.16721	1.32413	2.38e-07	3.12e-05	0.000750751
NTRK2_high	Ntsr2	4.39831	1.32207	1.09e-05	0.000965828	0.991742
NTRK2_high	Nebl	4.63315	1.31987	3.6e-06	0.000359971	0.0255255
NTRK2_high	Dnm1	8.46069	1.31821	2.66e-17	1.34e-14	0.717718
NTRK2_high	Dclk1	7.28267	1.31621	3.27e-13	1.06e-10	0.10473
NTRK2_high	Kirrel3	5.18151	1.31077	2.2e-07	2.92e-05	0
NTRK2_high	Nrg3	8.17652	1.31072	2.92e-16	1.31e-13	0.0964715
NTRK2_high	Ntm	9.36471	1.30954	7.63e-21	5.24e-18	0.0251501
NTRK2_high	Gabrb1	6.39186	1.30928	1.64e-10	3.78e-08	0
NTRK2_high	Pclo	6.34545	1.30815	2.22e-10	4.99e-08	0
NTRK2_high	Bsn	4.62875	1.3071	3.68e-06	0.000366566	0.0540541
NTRK2_high	Enox1	3.64301	1.3004	0.000269464	0.0152092	0.180931
NTRK2_high	Phyhipl	3.9657	1.29682	7.32e-05	0.0049221	0.00225225
NTRK2_high	Scd2	9.42815	1.29473	4.17e-21	2.99e-18	0
NTRK2_high	Glul	8.76782	1.28971	1.82e-18	1.07e-15	0
NTRK2_high	Nrgn	8.53005	1.28789	1.46e-17	8e-15	0.000375375
NTRK2_high	Ncam1	6.9546	1.28541	3.54e-12	1.04e-09	0.201952
NTRK2_high	Grm5	7.30742	1.28137	2.72e-13	8.88e-11	0.00525526
NTRK2_high	Ppp2r2c	4.8165	1.27703	1.46e-06	0.000159894	0.316066
NTRK2_high	Olfm1	7.11186	1.2768	1.14e-12	3.55e-10	0.0484234
NTRK2_high	Celf4	8.08944	1.27558	5.99e-16	2.55e-13	0
NTRK2_high	Shisa9	3.37454	1.27365	0.000739387	0.0363335	0
NTRK2_high	Fam155a	7.01287	1.27242	2.33e-12	7.04e-10	0
NTRK2_high	Erc2	5.80684	1.26639	6.37e-09	1.14e-06	0.003003
NTRK2_high	Shank1	5.80103	1.26535	6.59e-09	1.18e-06	0.133258
NTRK2_high	Map1b	7.96482	1.26431	1.65e-15	6.76e-13	0.00225225
NTRK2_high	Sept3	4.65533	1.26284	3.23e-06	0.000326347	0.000750751
NTRK2_high	Ppp1r9a	5.74759	1.2606	9.05e-09	1.55e-06	0.03003
NTRK2_high	Cntn5	6.0003	1.26039	1.97e-09	3.8e-07	0.00487988
NTRK2_high	Snap25	8.22771	1.26	1.91e-16	8.68e-14	0
NTRK2_high	Atp9a	4.73722	1.25431	2.17e-06	0.000229346	0.0165165
NTRK2_high	Ptprn2	4.29459	1.24938	1.75e-05	0.00145421	0.0990991
NTRK2_high	Agbl4	4.23026	1.24858	2.33e-05	0.00185157	0.0529279
NTRK2_high	S100b	4.48058	1.2435	7.44e-06	0.000688613	0.003003
NTRK2_high	Cadps	5.66189	1.24032	1.5e-08	2.42e-06	0.0412913
NTRK2_high	Nrg1	7.1414	1.23395	9.24e-13	2.92e-10	0.141892
NTRK2_high	Pcdh17	4.03022	1.2337	5.57e-05	0.00398025	0.0484234
NTRK2_high	Nnat	6.73027	1.23183	1.69e-11	4.63e-09	0.021021
NTRK2_high	Srgap3	4.30004	1.23079	1.71e-05	0.00142458	0.598348
NTRK2_high	Chd5	4.25983	1.22202	2.05e-05	0.00165125	0
NTRK2_high	Nkain2	7.69707	1.2216	1.39e-14	5.23e-12	0
NTRK2_high	Kcnb2	4.04705	1.21972	5.19e-05	0.00374618	0.243994
NTRK2_high	Scn8a	3.95911	1.21806	7.52e-05	0.00502796	0.00337838
NTRK2_high	Dpp6	5.44712	1.21721	5.12e-08	7.62e-06	0
NTRK2_high	Mir100hg	5.68888	1.21645	1.28e-08	2.11e-06	0.00187688
NTRK2_high	Il1rapl1	7.12279	1.21622	1.06e-12	3.32e-10	0.000375375
NTRK2_high	Plcb1	6.64589	1.21313	3.01e-11	7.78e-09	0
NTRK2_high	Syt11	7.24991	1.21107	4.17e-13	1.33e-10	0.0364114
NTRK2_high	Serpine2	5.91902	1.21096	3.24e-09	6.08e-07	0.000375375
NTRK2_high	Robo1	5.70063	1.20918	1.19e-08	1.99e-06	0.45045
NTRK2_high	Paqr8	3.9816	1.20151	6.85e-05	0.00467223	0
NTRK2_high	Kcnq2	4.19918	1.19924	2.68e-05	0.00210943	0
NTRK2_high	Ntrk3	5.00582	1.19782	5.56e-07	6.91e-05	0
NTRK2_high	Rph3a	4.11508	1.1972	3.87e-05	0.00288591	0
NTRK2_high	Bcan	4.65024	1.19695	3.32e-06	0.000333452	0.154655
NTRK2_high	Stmn2	4.71067	1.19407	2.47e-06	0.000257135	0
NTRK2_high	Grik2	6.17054	1.19237	6.81e-10	1.43e-07	0.0964715
NTRK2_high	Astn1	4.26587	1.19064	1.99e-05	0.00162339	0.0716967
NTRK2_high	Timp2	5.9279	1.19042	3.07e-09	5.79e-07	0
NTRK2_high	Vsnl1	6.32666	1.19022	2.51e-10	5.58e-08	0.0882132
NTRK2_high	Gnao1	8.08106	1.1843	6.42e-16	2.69e-13	0.0506757
NTRK2_high	Arnt2	5.42024	1.18363	5.95e-08	8.77e-06	0.198949
NTRK2_high	Gap43	5.29154	1.17919	1.21e-07	1.7e-05	0.000375375
NTRK2_high	Macrod2	6.55307	1.17707	5.64e-11	1.38e-08	0.498874
NTRK2_high	Cacna1a	4.9278	1.17144	8.32e-07	9.76e-05	0.000375375
NTRK2_high	Gabrg3	4.06082	1.16804	4.89e-05	0.00356378	0.000375375
NTRK2_high	Mapk8ip2	3.55016	1.16347	0.000385001	0.0206474	0.000375375
NTRK2_high	Stox2	4.74851	1.16223	2.05e-06	0.000219067	0.0923423
NTRK2_high	Ctxn1	4.70163	1.16198	2.58e-06	0.000267062	0
NTRK2_high	Kcnq3	4.71378	1.16099	2.43e-06	0.000254604	0.00187688
NTRK2_high	Kif1a	5.66537	1.15945	1.47e-08	2.4e-06	0.000375375
NTRK2_high	Cck	4.00038	1.15843	6.32e-05	0.00440975	0.361111
NTRK2_high	Tenm3	3.65895	1.15768	0.000253252	0.0143948	0.000750751
NTRK2_high	Cdr1os	5.85401	1.15414	4.8e-09	8.8e-07	0.0435435
NTRK2_high	Mapk10	5.77951	1.15045	7.49e-09	1.32e-06	0.269895
NTRK2_high	Ndrg4	6.69969	1.14957	2.09e-11	5.62e-09	0.141141
NTRK2_high	Kcnd2	6.96701	1.14744	3.24e-12	9.59e-10	0
NTRK2_high	Chl1	3.92538	1.1451	8.66e-05	0.00564774	0.000375375
NTRK2_high	Gpr37l1	3.33816	1.14382	0.000843352	0.0409023	0.0349099
NTRK2_high	Samd12	3.76664	1.14009	0.000165457	0.00998465	0.000750751
NTRK2_high	Sez6l	3.4693	1.13981	0.000521809	0.0270846	0.0551802
NTRK2_high	Camk2b	5.66404	1.13711	1.48e-08	2.41e-06	0.003003
NTRK2_high	Epha5	4.91511	1.136	8.87e-07	0.000103419	0.0852102
NTRK2_high	Ndufa4	6.06947	1.13574	1.28e-09	2.61e-07	0
NTRK2_high	Atp6v1g2	5.49149	1.1321	3.99e-08	6.01e-06	0.0983483
NTRK2_high	Rasgrp1	3.5127	1.12885	0.000443573	0.0236316	0.00262763
NTRK2_high	Rims2	4.71335	1.12877	2.44e-06	0.000254604	0
NTRK2_high	Fut9	4.26087	1.12825	2.04e-05	0.00165125	0.0987237
NTRK2_high	Mdga2	6.69029	1.12674	2.23e-11	5.89e-09	0.000750751
NTRK2_high	Prnp	7.52495	1.12416	5.27e-14	1.89e-11	0.0938438
NTRK2_high	Chsy3	4.10485	1.12412	4.05e-05	0.00300265	0
NTRK2_high	Nfix	5.70553	1.12206	1.16e-08	1.95e-06	0.0345345
NTRK2_high	Gabrb3	4.83966	1.1219	1.3e-06	0.000144797	0.0795796
NTRK2_high	Cacna1e	3.98719	1.12159	6.69e-05	0.00459267	0.246997
NTRK2_high	Apba2	3.39285	1.1213	0.000691694	0.0343559	0
NTRK2_high	Mgat4c	4.61694	1.11856	3.89e-06	0.000385676	0.00563063
NTRK2_high	Dock3	4.26448	1.11796	2e-05	0.00162948	0.213213
NTRK2_high	Kif21a	4.27735	1.11747	1.89e-05	0.00154974	0.000750751
NTRK2_high	Gabra2	3.90876	1.11483	9.28e-05	0.00596643	0.00638138
NTRK2_high	Ly6h	3.99591	1.1144	6.44e-05	0.00445533	0.00187688
NTRK2_high	Nell2	3.81941	1.11397	0.00013377	0.00830534	0.0015015
NTRK2_high	Elmod1	4.14737	1.11056	3.36e-05	0.00253695	0.0015015
NTRK2_high	Sntg1	4.5153	1.1076	6.32e-06	0.000593413	0.0844595
NTRK2_high	Matk	3.32018	1.1071	0.00089958	0.0431544	0
NTRK2_high	Plppr4	3.80836	1.10623	0.000139891	0.00858629	0
NTRK2_high	Pcp4	5.70319	1.10221	1.18e-08	1.97e-06	0.0202703
NTRK2_high	Dscam	4.18108	1.10051	2.9e-05	0.00224622	0.39527
NTRK2_high	Syn2	5.17911	1.09982	2.23e-07	2.95e-05	0
NTRK2_high	Ncdn	6.69414	1.09893	2.17e-11	5.79e-09	0.336336
NTRK2_high	Pcdh7	4.94213	1.09852	7.73e-07	9.1e-05	0.260135
NTRK2_high	mt-Atp8	9.91963	1.09151	3.42e-23	3.45e-20	0.0135135
NTRK2_high	Meis2	4.23599	1.09057	2.28e-05	0.00180948	0.0960961
NTRK2_high	Scg2	3.67659	1.08994	0.000236374	0.0135789	0.0015015
NTRK2_high	Lrrc7	4.95562	1.08922	7.21e-07	8.59e-05	0
NTRK2_high	Sncb	5.26764	1.08869	1.38e-07	1.92e-05	0.180931
NTRK2_high	Xkr4	4.14993	1.08721	3.33e-05	0.0025146	0.000750751
NTRK2_high	Magi2	7.00035	1.08685	2.55e-12	7.63e-10	0
NTRK2_high	Adcy1	3.49966	1.08615	0.00046586	0.0246562	0.00337838
NTRK2_high	Nsg2	5.77498	1.08546	7.7e-09	1.34e-06	0.0015015
NTRK2_high	Prxl2a	4.32732	1.08354	1.51e-05	0.00128914	0
NTRK2_high	Galntl6	5.51289	1.08261	3.53e-08	5.35e-06	0.00563063
NTRK2_high	Bmerb1	3.34647	1.07962	0.000818472	0.039916	0.903904
NTRK2_high	Cyfip2	5.75979	1.07874	8.42e-09	1.45e-06	0.147523
NTRK2_high	Mapt	5.64241	1.07857	1.68e-08	2.69e-06	0.00750751
NTRK2_high	Atp1b1	6.53905	1.07751	6.19e-11	1.49e-08	0.00225225
NTRK2_high	Nav1	3.41035	1.07686	0.000648806	0.0325765	0
NTRK2_high	Faim2	3.89459	1.07674	9.84e-05	0.00628848	0.000750751
NTRK2_high	Sfxn5	5.46946	1.07617	4.51e-08	6.75e-06	0.00112613
NTRK2_high	Ryr3	3.33887	1.06983	0.000841214	0.0409015	0.519144
NTRK2_high	Slc17a7	4.16858	1.06595	3.07e-05	0.00234493	0.237237
NTRK2_high	Ttyh3	3.91851	1.06436	8.91e-05	0.0057761	0.000750751
NTRK2_high	Dnm3	4.89304	1.06416	9.93e-07	0.00011327	0.000375375
NTRK2_high	Gabbr1	6.66067	1.06328	2.73e-11	7.1e-09	0.40503
NTRK2_high	Cacnb4	4.74783	1.06327	2.06e-06	0.000219084	0.0127628
NTRK2_high	Chchd10	5.82297	1.063	5.78e-09	1.04e-06	0.241366
NTRK2_high	Kif5c	4.82333	1.06221	1.41e-06	0.000155565	0
NTRK2_high	Ryr2	3.77556	1.06093	0.000159649	0.00967028	0.00112613
NTRK2_high	Tmem130	3.88637	1.05983	0.000101752	0.00647944	0.0266517
NTRK2_high	Syt7	3.69347	1.05898	0.000221217	0.0128453	0.0975976
NTRK2_high	Brinp1	3.51001	1.05551	0.00044809	0.0238329	0.0116366
NTRK2_high	Unc5c	3.39503	1.0544	0.000686217	0.0341364	0
NTRK2_high	Frmd5	3.33561	1.0538	0.000851128	0.0411357	0.00112613
NTRK2_high	Erbb4	5.34942	1.05365	8.82e-08	1.27e-05	0.00112613
NTRK2_high	Chst1	3.48484	1.05279	0.00049243	0.0258086	0.0131381
NTRK2_high	Grin1	4.29434	1.05243	1.75e-05	0.00145421	0.0551802
NTRK2_high	Nrsn1	3.92585	1.05144	8.64e-05	0.00564774	0.196321
NTRK2_high	Id3	5.3433	1.0509	9.13e-08	1.3e-05	0
NTRK2_high	Tenm1	3.38811	1.05073	0.000703772	0.034742	0
NTRK2_high	Sgcz	5.66246	1.04941	1.49e-08	2.42e-06	0.591216
NTRK2_high	Thy1	3.97922	1.04904	6.91e-05	0.00470944	0.000375375
NTRK2_high	Hpcal4	4.34118	1.0483	1.42e-05	0.00121687	0.0960961
NTRK2_high	Csmd3	5.7876	1.04716	7.14e-09	1.27e-06	0.0176426
NTRK2_high	Pak3	3.60007	1.04112	0.000318135	0.0174677	0.0105105
NTRK2_high	Alcam	4.96657	1.04102	6.81e-07	8.25e-05	0
NTRK2_high	Prkcb	6.59445	1.03964	4.27e-11	1.06e-08	0
NTRK2_high	Sh3gl2	3.70315	1.03842	0.000212938	0.0124768	0.0292793
NTRK2_high	Dcc	5.25287	1.03364	1.5e-07	2.07e-05	0
NTRK2_high	Khdrbs3	4.43856	1.02824	9.06e-06	0.00082048	0.587838
NTRK2_high	Pacsin1	3.65469	1.02532	0.000257495	0.0146044	0.0274024
NTRK2_high	Atp2b1	7.0891	1.02362	1.35e-12	4.11e-10	0.00187688
NTRK2_high	Rims1	4.79688	1.02334	1.61e-06	0.000174596	0.24512
NTRK2_high	Dtna	3.74975	1.02262	0.000177013	0.010544	0.269144
NTRK2_high	Nptxr	5.15221	1.02239	2.57e-07	3.35e-05	0.249249
NTRK2_high	Adgrb1	3.70138	1.0197	0.000214429	0.0125187	0.0540541
NTRK2_high	Cplx2	6.02317	1.01913	1.71e-09	3.41e-07	0
NTRK2_high	mt-Nd5	10.9943	1.01489	4.07e-28	5.97e-25	0.00487988
NTRK2_high	Npas3	3.65434	1.01478	0.000257845	0.0146044	0.0015015
NTRK2_high	Zwint	6.95181	1.0147	3.61e-12	1.05e-09	0.165916
NTRK2_high	Cntnap2	6.54787	1.01451	5.84e-11	1.42e-08	0.003003
NTRK2_high	Nav3	4.89579	1.0141	9.79e-07	0.000112096	0.00112613
NTRK2_high	Ndrg2	7.59629	1.01323	3.05e-14	1.11e-11	0.00225225
NTRK2_high	Magi1	6.29241	1.01131	3.13e-10	6.86e-08	0.0172673
NTRK2_high	Kcnh7	3.99815	1.00797	6.38e-05	0.00442526	0.0161411
NTRK2_high	Tuba4a	3.46138	1.00703	0.000537416	0.0277607	0.00112613
NTRK2_high	Grip1	4.89081	1.00556	1e-06	0.000114157	0.000375375
NTRK2_high	Camkv	4.07787	1.00123	4.55e-05	0.00334251	0.00675676
NTRK2_high	Ccser1	4.56629	0.999431	4.96e-06	0.000479865	0
NTRK2_high	6330403K07Rik	4.36076	0.998992	1.3e-05	0.00112322	0.00112613
NTRK2_high	Lingo2	5.21819	0.995753	1.81e-07	2.43e-05	0.0285285
NTRK2_high	Rgs7	3.55252	0.993327	0.000381567	0.0205658	0
NTRK2_high	Stmn1	4.82144	0.98927	1.43e-06	0.000156511	0
NTRK2_high	Ppfia2	5.03063	0.986771	4.89e-07	6.14e-05	0.000750751
NTRK2_high	Rasgrf1	4.2784	0.982101	1.88e-05	0.00154639	0.402778
NTRK2_high	Dynll2	6.42507	0.981486	1.32e-10	3.11e-08	0
NTRK2_high	Asrgl1	4.17392	0.978157	2.99e-05	0.00229605	0.835586
NTRK2_high	Enah	4.24985	0.975262	2.14e-05	0.00171798	0.129129
NTRK2_high	Syn1	4.36049	0.975134	1.3e-05	0.00112322	0
NTRK2_high	Aldh1a1	3.37853	0.974721	0.000728749	0.0358653	0
NTRK2_high	Frmpd4	4.02715	0.969976	5.65e-05	0.00401471	0
NTRK2_high	Gad1	3.75936	0.969556	0.000170347	0.0102034	0
NTRK2_high	Epha6	4.16487	0.965275	3.12e-05	0.00237208	0.73048
NTRK2_high	A230057D06Rik	3.61241	0.964078	0.000303365	0.0168216	0.176051
NTRK2_high	Gria3	4.236	0.961095	2.28e-05	0.00180948	0
NTRK2_high	Sox2ot	3.40266	0.960518	0.000667325	0.0332992	0.000375375
NTRK2_high	Bex2	3.8173	0.959571	0.00013492	0.00832866	0.024024
NTRK2_high	Sult4a1	3.3834	0.959135	0.000715935	0.0352885	0.000375375
NTRK2_high	Lrfn5	4.11351	0.957717	3.9e-05	0.00289887	0
NTRK2_high	Ncam2	4.44509	0.953218	8.79e-06	0.000803511	0.508258
NTRK2_high	Zcchc18	4.18877	0.951422	2.8e-05	0.00219252	0
NTRK2_high	Cacna2d3	4.51143	0.950523	6.44e-06	0.000602575	0
NTRK2_high	Dnajc6	3.75986	0.94745	0.000170009	0.0102021	0.426426
NTRK2_high	Tnr	3.4437	0.94595	0.000573814	0.0292664	0.213964
NTRK2_high	Col3a1	4.25163	0.945889	2.12e-05	0.0017086	0.000750751
NTRK2_high	Cntn4	3.33802	0.944884	0.000843765	0.0409023	0.00337838
NTRK2_high	Pgm2l1	4.66971	0.941127	3.02e-06	0.000308168	0.000750751
NTRK2_high	Stmn3	3.76387	0.938567	0.000167306	0.0100774	0.00187688
NTRK2_high	Kcnq5	4.88345	0.937281	1.04e-06	0.00011809	0.123874
NTRK2_high	Trpm3	4.05814	0.932544	4.95e-05	0.00359684	0.396021
NTRK2_high	Prkcg	3.86418	0.925339	0.000111463	0.00704227	0
NTRK2_high	Slc12a5	3.66887	0.924788	0.000243623	0.0138964	0.00600601
NTRK2_high	mt-Nd6	6.15338	0.922126	7.58e-10	1.57e-07	0.131757
NTRK2_high	Aplp1	5.7749	0.92153	7.7e-09	1.34e-06	0.126877
NTRK2_high	Nacc2	4.17982	0.920626	2.92e-05	0.0022533	0.0281532
NTRK2_high	Srcin1	5.21525	0.920418	1.84e-07	2.46e-05	0.00112613
NTRK2_high	Fbxl16	4.28889	0.919721	1.8e-05	0.00148647	0.197823
NTRK2_high	Cnksr2	3.48684	0.919334	0.000488757	0.0256578	0.0570571
NTRK2_high	Pkp4	4.80259	0.916372	1.57e-06	0.000170255	0.158408
NTRK2_high	Lrp1b	6.5599	0.916207	5.38e-11	1.33e-08	0
NTRK2_high	Vamp2	5.86849	0.914148	4.4e-09	8.11e-07	0
NTRK2_high	Hpca	4.14092	0.912621	3.46e-05	0.00260328	0.00375375
NTRK2_high	Scn2a	4.39812	0.912523	1.09e-05	0.000965828	0
NTRK2_high	Snhg14	5.08328	0.911439	3.71e-07	4.75e-05	0
NTRK2_high	Ywhag	6.28671	0.909058	3.24e-10	7.07e-08	0.237613
NTRK2_high	Grin2a	4.5589	0.906282	5.14e-06	0.000494102	0.14452
NTRK2_high	Elavl3	3.96087	0.903352	7.47e-05	0.00501248	0
NTRK2_high	Syt4	3.37065	0.898223	0.000749903	0.0367384	0.00225225
NTRK2_high	Cbarp	4.17633	0.893072	2.96e-05	0.00227727	0.102853
NTRK2_high	Grid2	4.72715	0.888845	2.28e-06	0.000240231	0.000375375
NTRK2_high	Rian	5.53282	0.886739	3.15e-08	4.82e-06	0.120871
NTRK2_high	Rnf227	3.69639	0.885562	0.000218687	0.0127213	0.0165165
NTRK2_high	Hs6st3	3.28982	0.883886	0.00100252	0.0476678	0
NTRK2_high	Tanc2	4.74203	0.879535	2.12e-06	0.000224704	0.248123
NTRK2_high	Rcan2	4.12936	0.87795	3.64e-05	0.00272497	0.000375375
NTRK2_high	Nfib	4.96638	0.872398	6.82e-07	8.25e-05	0.0660661
NTRK2_high	Mbp	5.23655	0.871927	1.64e-07	2.26e-05	0.287913
NTRK2_high	Trim2	5.26874	0.871073	1.37e-07	1.92e-05	0
NTRK2_high	Gng3	3.87691	0.869886	0.00010579	0.00671011	0
NTRK2_high	mt-Nd4l	8.25564	0.869178	1.51e-16	7.07e-14	0.356231
NTRK2_high	Eef1a2	4.13374	0.867166	3.57e-05	0.00267975	0.000750751
NTRK2_high	Scn1b	3.76713	0.866378	0.000165138	0.00998405	0.929054
NTRK2_high	Gria4	4.0796	0.864133	4.51e-05	0.0033329	0.0435435
NTRK2_high	Klhl29	5.57228	0.858677	2.51e-08	3.94e-06	0.09497
NTRK2_high	Stx1b	4.02846	0.856833	5.61e-05	0.00400139	0.0762012
NTRK2_high	Eno2	4.46783	0.856486	7.9e-06	0.000724742	0.0439189
NTRK2_high	Pfn2	4.43817	0.849661	9.07e-06	0.00082048	0.308559
NTRK2_high	Gad2	3.39085	0.84861	0.000696774	0.0345021	0
NTRK2_high	Astn2	3.87018	0.846644	0.000108755	0.00688464	0
NTRK2_high	Hivep3	4.30824	0.845306	1.65e-05	0.00137997	0.000750751
NTRK2_high	Slc24a2	4.03726	0.845139	5.41e-05	0.00389364	0.451952
NTRK2_high	Arf3	5.56026	0.844613	2.69e-08	4.16e-06	0.0593093
NTRK2_high	Mical2	3.68592	0.840258	0.000227877	0.0131846	0.000375375
NTRK2_high	Sdc4	3.46181	0.838877	0.000536551	0.0277605	0.000375375
NTRK2_high	Ank2	6.62526	0.838548	3.47e-11	8.88e-09	0
NTRK2_high	Slc2a13	3.44467	0.834784	0.000571753	0.0292074	0.048048
NTRK2_high	Spock2	4.87177	0.83452	1.11e-06	0.000124421	0.00262763
NTRK2_high	Tnfrsf19	5.39492	0.829834	6.86e-08	9.97e-06	0
NTRK2_high	Ttc3	5.82775	0.828621	5.62e-09	1.02e-06	0
NTRK2_high	Acsl3	4.4737	0.8285	7.69e-06	0.000707125	0
NTRK2_high	Snca	3.58381	0.82131	0.000338616	0.0184044	0.106607
NTRK2_high	Epb41l1	4.98493	0.81626	6.2e-07	7.61e-05	0.000375375
NTRK2_high	Fads1	3.94191	0.815379	8.08e-05	0.00534787	0.000750751
NTRK2_high	Setbp1	5.60421	0.813445	2.09e-08	3.31e-06	0.251502
NTRK2_high	Kif1b	5.12445	0.812925	2.98e-07	3.84e-05	0.000375375
NTRK2_high	Syp	4.40112	0.810354	1.08e-05	0.000957821	0.003003
NTRK2_high	2900097C17Rik	5.58039	0.806604	2.4e-08	3.78e-06	0.000375375
NTRK2_high	Ptprt	3.46485	0.798954	0.000530524	0.0274927	0.185435
NTRK2_high	Adk	4.70784	0.795232	2.5e-06	0.000259896	0.122372
NTRK2_high	Mgll	3.41299	0.793832	0.000642533	0.0324852	0.426426
NTRK2_high	Nrxn2	4.78978	0.793517	1.67e-06	0.000180282	0.085961
NTRK2_high	Nsf	5.14246	0.793162	2.71e-07	3.52e-05	0.0559309
NTRK2_high	Timp3	4.99389	0.79181	5.92e-07	7.29e-05	0.00262763
NTRK2_high	Enc1	3.80417	0.788757	0.000142281	0.00871637	0.0015015
NTRK2_high	Tshz2	4.56846	0.788427	4.91e-06	0.000477567	0
NTRK2_high	Slc6a17	4.90422	0.786335	9.38e-07	0.000108541	0
NTRK2_high	Pcdh15	3.76181	0.773822	0.000168686	0.0101416	0
NTRK2_high	Cadm1	4.52839	0.773325	5.94e-06	0.000566035	0.00525526
NTRK2_high	Myh10	3.3924	0.772696	0.000692826	0.0343593	0
NTRK2_high	Ptprs	4.91807	0.766101	8.74e-07	0.00010224	0.0112613
NTRK2_high	Ahi1	4.94993	0.758814	7.42e-07	8.78e-05	0.0337838
NTRK2_high	Gm3764	3.54017	0.754479	0.000399869	0.0214092	0.0867117
NTRK2_high	Prkce	5.34138	0.75293	9.22e-08	1.31e-05	0.00225225
NTRK2_high	Serp2	3.4109	0.747326	0.000647488	0.032561	0.000375375
NTRK2_high	Dnajc15	3.29211	0.743672	0.000994381	0.0473504	0.000750751
NTRK2_high	Nckap5	4.1585	0.735302	3.2e-05	0.00243344	0.00863363
NTRK2_high	AY036118	4.6814	0.734303	2.85e-06	0.000292021	0.003003
NTRK2_high	Atp8a1	3.96035	0.733288	7.48e-05	0.00501286	0.642267
NTRK2_high	Atp1a1	3.67294	0.731765	0.000239779	0.01375	0.0653153
NTRK2_high	Camk1d	4.38863	0.731444	1.14e-05	0.00100071	0
NTRK2_high	Baiap2	3.84569	0.729659	0.000120214	0.00755079	0.00337838
NTRK2_high	Oxr1	4.60418	0.727073	4.14e-06	0.000408844	0.17042
NTRK2_high	Pnmal2	3.44586	0.7259	0.000569243	0.0291252	0.782658
NTRK2_high	Napb	3.70996	0.72459	0.000207294	0.0121681	0.112613
NTRK2_high	Gpc5	3.41281	0.724581	0.000642963	0.0324852	0.0165165
NTRK2_high	Apc	4.86276	0.717462	1.16e-06	0.000129319	0.0259009
NTRK2_high	Mmd	3.6234	0.716422	0.000290759	0.0162408	0.227477
NTRK2_high	Pygb	3.98242	0.715868	6.82e-05	0.00466617	0
NTRK2_high	Apba1	4.68718	0.715276	2.77e-06	0.000284801	0.003003
NTRK2_high	Fam49b	3.39036	0.710046	0.000698001	0.0345099	0.00525526
NTRK2_high	Slc22a17	3.838	0.706628	0.000124041	0.00774597	0.0780781
NTRK2_high	Acat1	4.33566	0.705009	1.45e-05	0.00124451	0.138889
NTRK2_high	Stxbp1	4.54553	0.702056	5.48e-06	0.000524953	0.00975976
NTRK2_high	Slc8a1	3.88295	0.702017	0.000103195	0.00655835	0.000375375
NTRK2_high	Arhgef9	3.47235	0.697203	0.000515916	0.0268218	0.162162
NTRK2_high	Arhgef7	4.31109	0.695189	1.62e-05	0.00136585	0.000375375
NTRK2_high	Map1a	4.18508	0.693486	2.85e-05	0.00222307	0.468093
NTRK2_high	Atxn1	4.54297	0.691347	5.55e-06	0.000529809	0
NTRK2_high	Gstm1	4.66506	0.691246	3.09e-06	0.00031324	0
NTRK2_high	Abat	4.39308	0.689185	1.12e-05	0.000983097	0
NTRK2_high	Hdac4	3.99973	0.687842	6.34e-05	0.00441238	0.0701952
NTRK2_high	Zfp704	3.59008	0.686046	0.000330576	0.0180893	0
NTRK2_high	Rap2a	4.57267	0.686001	4.82e-06	0.000471119	0.00225225
NTRK2_high	Lrrfip1	3.39815	0.685009	0.000678422	0.0338007	0
NTRK2_high	Ptprj	3.4167	0.685001	0.000633859	0.0321258	0.289039
NTRK2_high	Rarb	3.96751	0.682299	7.26e-05	0.00489522	0.210586
NTRK2_high	Rab6b	4.38767	0.668376	1.15e-05	0.00100241	0.0499249
NTRK2_high	Dnajc5	4.03078	0.668093	5.56e-05	0.0039795	0
NTRK2_high	Sipa1l1	4.244	0.665803	2.2e-05	0.00175902	0.012012
NTRK2_high	Tnik	4.06798	0.665378	4.74e-05	0.00346394	0.00225225
NTRK2_high	Atrnl1	4.12869	0.663863	3.65e-05	0.00272661	0.000375375
NTRK2_high	Clcn3	3.96983	0.662596	7.19e-05	0.0048674	0.003003
NTRK2_high	Fads2	4.07885	0.66177	4.53e-05	0.00333606	0
NTRK2_high	Dock4	3.81771	0.661762	0.000134698	0.00832866	0.875751
NTRK2_high	Aak1	4.10172	0.661264	4.1e-05	0.00303662	0.760886
NTRK2_high	Prkca	4.23813	0.660777	2.25e-05	0.00180117	0.00600601
NTRK2_high	Apbb1	3.55938	0.660387	0.000371731	0.0201028	0.0289039
NTRK2_high	Thsd7a	3.95864	0.656417	7.54e-05	0.00502796	0.139264
NTRK2_high	Atp6v0a1	4.01488	0.655042	5.95e-05	0.00418149	0.00262763
NTRK2_high	Slc7a2	4.32046	0.651418	1.56e-05	0.00132158	0.00337838
NTRK2_high	Unc13c	3.8512	0.649953	0.000117539	0.00739715	0
NTRK2_high	Arhgap26	3.51442	0.647466	0.000440724	0.0235186	0
NTRK2_high	Nap1l5	3.92857	0.646446	8.55e-05	0.00560749	0
NTRK2_high	Pde4dip	3.83909	0.646235	0.000123492	0.00772663	0.00638138
NTRK2_high	Gas7	3.48801	0.645236	0.000486623	0.0255873	0.209084
NTRK2_high	Cdk14	4.01448	0.64306	5.96e-05	0.00418149	0.735736
NTRK2_high	Tspyl4	4.02105	0.642055	5.79e-05	0.0040931	0.0285285
NTRK2_high	Ssbp3	4.051	0.64183	5.1e-05	0.00369168	0.10473
NTRK2_high	Gnaq	3.55131	0.640323	0.000383317	0.0205938	0.000375375
NTRK2_high	Mical3	3.60084	0.636747	0.000317188	0.0174453	0.295045
NTRK2_high	Ppp3ca	4.95844	0.634218	7.11e-07	8.51e-05	0.0608108
NTRK2_high	Col4a2	4.80729	0.631766	1.53e-06	0.000166867	0
NTRK2_high	Spire1	3.41113	0.628984	0.000646943	0.032561	0.00375375
NTRK2_high	Cfap36	3.75676	0.625414	0.000172124	0.0102718	0.000375375
NTRK2_high	Mdh1	3.79729	0.619775	0.000146288	0.00891113	0
NTRK2_high	Prdx6	3.37225	0.617576	0.000745579	0.0365821	0
NTRK2_high	Peg3	3.81435	0.616269	0.000136542	0.00839667	0.000375375
NTRK2_high	Tpi1	3.74301	0.615037	0.000181831	0.0107912	0.0225225
NTRK2_high	Pea15a	3.90786	0.614986	9.31e-05	0.0059768	0.0296547
NTRK2_high	Qk	5.15264	0.61167	2.57e-07	3.35e-05	0.00825826
NTRK2_high	Lrrc4c	4.52641	0.608588	6e-06	0.000569038	0.0807057
NTRK2_high	Camta1	3.7243	0.605154	0.000195855	0.0115314	0.000375375
NTRK2_high	Fam168a	3.74072	0.604352	0.000183495	0.01087	0.00975976
NTRK2_high	Etl4	3.34066	0.60352	0.000835802	0.0406997	0.0837087
NTRK2_high	Myo5a	3.35389	0.602892	0.00079684	0.0389198	0.00713213
NTRK2_high	Dusp1	3.61207	0.602098	0.000303763	0.0168216	0.00187688
NTRK2_high	Pdcd4	3.33191	0.597714	0.000862518	0.0415618	0.000750751
NTRK2_high	Rapgef4	4.01959	0.593197	5.83e-05	0.00410962	0.00112613
NTRK2_high	Mrtfb	3.63932	0.592107	0.000273363	0.0154023	0.0731982
NTRK2_high	Ccdc88a	3.48328	0.591546	0.000495319	0.0259179	0.200075
NTRK2_high	Tubb4a	3.49438	0.588853	0.000475158	0.0250661	0.000375375
NTRK2_high	Impact	3.6621	0.588166	0.00025016	0.0142441	0.000375375
NTRK2_high	Cox5b	3.55128	0.586124	0.000383364	0.0205938	0
NTRK2_high	Asic2	3.63702	0.584844	0.00027581	0.0154861	0.146772
NTRK2_high	Arhgap21	3.55722	0.582312	0.000374807	0.0202352	0.0930931
NTRK2_high	Dst	4.2067	0.580668	2.59e-05	0.00204549	0.0326577
NTRK2_high	Pdzrn3	3.64326	0.57882	0.000269206	0.0152092	0.0964715
NTRK2_high	Ahcyl1	3.8936	0.578714	9.88e-05	0.00630178	0.0611862
NTRK2_high	Rab6a	3.70197	0.576657	0.00021393	0.0125122	0.103979
NTRK2_high	Ptpn4	3.66907	0.575751	0.000243435	0.0138964	0
NTRK2_high	Calm1	5.38607	0.574299	7.2e-08	1.04e-05	0.000750751
NTRK2_high	Atp5b	3.27593	0.572353	0.00105316	0.0499284	0.00412913
NTRK2_high	Cacna1d	3.28329	0.571694	0.00102604	0.0487144	0.091967
NTRK2_high	Chd3	3.43022	0.571595	0.000603097	0.0307113	0.00112613
NTRK2_high	Cbx6	3.72435	0.571237	0.000195819	0.0115314	0.308934
NTRK2_high	Ywhah	3.49322	0.566226	0.000477234	0.0251346	0
NTRK2_high	Dbi	3.69131	0.560331	0.000223106	0.0129317	0.111486
NTRK2_high	Atp6v1a	3.45867	0.558128	0.000542848	0.0279966	0
NTRK2_high	Pdha1	3.29516	0.555791	0.000983643	0.0469083	0.012012
NTRK2_high	Prrx1	3.45019	0.550189	0.000560188	0.0287531	0
NTRK2_high	Atp6v0c	3.79991	0.549791	0.000144747	0.00885066	0
NTRK2_high	Thra	3.33722	0.549275	0.000846206	0.0409592	0.000750751
NTRK2_high	Mtch1	3.57845	0.547049	0.000345642	0.0187547	0.0232733
NTRK2_high	4930402H24Rik	3.42364	0.545139	0.000617884	0.0313654	0.0015015
NTRK2_high	mt-Nd2	15.1432	0.544034	8.41e-52	6.78e-48	0.000375375
NTRK2_high	Klc1	3.61137	0.540084	0.00030458	0.016838	0.0326577
NTRK2_high	Kidins220	3.33082	0.539451	0.000865901	0.0416626	0
NTRK2_high	Plpp3	3.60715	0.512681	0.000309581	0.0170851	0
NTRK2_high	Gm42418	11.0101	0.510597	3.42e-28	5.25e-25	0.4253
NTRK2_high	Rpl38	3.84433	0.50913	0.000120884	0.00757815	0.0322823
NTRK2_high	Calm3	3.74777	0.492228	0.000178416	0.010608	0.174174
NTRK2_high	Arhgap5	3.59423	0.487777	0.000325357	0.0178339	0.161411
NTRK2_high	Fth1	6.34489	0.48038	2.23e-10	4.99e-08	0
NTRK2_high	mt-Nd1	10.1869	0.479264	2.27e-24	2.52e-21	0
NTRK2_high	Map2	3.47904	0.447472	0.000503214	0.0262884	0.00375375
NTRK2_high	mt-Nd4	13.1126	0.408209	2.79e-39	1e-35	0.140015
NTRK2_high	mt-Co1	12.7732	0.389636	2.31e-37	6.22e-34	0.0746997
NTRK2_high	mt-Nd3	6.82755	0.339429	8.64e-12	2.4e-09	0.128754
NTRK2_high	mt-Co3	10.6609	0.295335	1.55e-26	1.93e-23	0.0262763
NTRK2_high	mt-Co2	10.0459	0.293528	9.58e-24	9.97e-21	0.200826
NTRK2_high	mt-Cytb	8.72654	0.277701	2.63e-18	1.49e-15	0.0367868
NTRK2_high	mt-Atp6	8.86811	0.226406	7.44e-19	4.53e-16	0.326201
NTRK2_high	Chchd2	-4.03546	-0.026264	5.45e-05	0.00390968	0
NTRK2_high	Sptbn1	-4.17861	-0.0453897	2.93e-05	0.00225987	0.076952
NTRK2_high	Ebf1	-4.275	-0.072229	1.91e-05	0.00156222	0.319069
NTRK2_high	Itga1	-3.47551	-0.0747725	0.000509883	0.0265509	0.00337838
NTRK2_high	Rbm39	-3.78448	-0.0748227	0.000154029	0.0093474	0.00638138
NTRK2_high	Efhd2	-3.41114	-0.0754264	0.000646908	0.032561	0.356231
NTRK2_high	Nr2f2	-3.44675	-0.0810765	0.000567376	0.0290758	0
NTRK2_high	Ptma	-3.52962	-0.0812489	0.000416149	0.022244	0
NTRK2_high	Selenof	-3.49801	-0.0817844	0.000468745	0.0247683	0.00262763
NTRK2_high	Utrn	-3.61252	-0.0838738	0.000303233	0.0168216	0.316066
NTRK2_high	Cobll1	-3.92423	-0.0840268	8.7e-05	0.00566342	0
NTRK2_high	Gng11	-5.22289	-0.0879425	1.76e-07	2.39e-05	0.0908408
NTRK2_high	Ubb	-3.724	-0.0920227	0.000196089	0.0115314	0.225225
NTRK2_high	Tns1	-3.50038	-0.0993106	0.000464603	0.0246301	0.138889
NTRK2_high	H3f3b	-5.33463	-0.101163	9.57e-08	1.36e-05	0.0754505
NTRK2_high	Pten	-6.05031	-0.106801	1.45e-09	2.92e-07	0
NTRK2_high	07-Sep	-3.63611	-0.106964	0.000276783	0.0155138	0.0867117
NTRK2_high	Hsp90ab1	-3.31281	-0.11286	0.000923644	0.0442431	0
NTRK2_high	Morrbid	-3.73584	-0.113366	0.000187087	0.0110625	0.0206456
NTRK2_high	Mfge8	-4.43853	-0.113947	9.06e-06	0.00082048	0.132508
NTRK2_high	Stard13	-3.57019	-0.117217	0.000356724	0.0193235	0.0345345
NTRK2_high	Dlc1	-5.56293	-0.117472	2.65e-08	4.12e-06	0.27515
NTRK2_high	Usp25	-3.36389	-0.118632	0.000768522	0.0375935	0.0600601
NTRK2_high	Slc38a11	-3.3227	-0.119073	0.000891516	0.0428313	0
NTRK2_high	Malat1	-7.63868	-0.119822	2.19e-14	8.14e-12	0
NTRK2_high	Eif4ebp2	-4.16567	-0.124501	3.1e-05	0.00236936	0.548048
NTRK2_high	Igfbp7	-3.91567	-0.124967	9.02e-05	0.00583285	0.117868
NTRK2_high	Adap2	-4.56821	-0.131216	4.92e-06	0.000477567	0.045045
NTRK2_high	Notch3	-5.22277	-0.131374	1.76e-07	2.39e-05	0.00863363
NTRK2_high	Kcnj8	-3.92323	-0.13675	8.74e-05	0.00567561	0.000375375
NTRK2_high	Serinc3	-4.30246	-0.136922	1.69e-05	0.00141276	0.254505
NTRK2_high	Gjc1	-3.91423	-0.137786	9.07e-05	0.00584445	0.00262763
NTRK2_high	Cald1	-8.11496	-0.138981	4.86e-16	2.12e-13	0.0198949
NTRK2_high	Pdgfrb	-6.12441	-0.139438	9.1e-10	1.86e-07	0.00187688
NTRK2_high	Sdc2	-4.28196	-0.140312	1.85e-05	0.00152578	0.329204
NTRK2_high	Snrk	-4.99853	-0.146027	5.78e-07	7.15e-05	0
NTRK2_high	Vtn	-4.37324	-0.147988	1.22e-05	0.00106526	0
NTRK2_high	Gucy1b1	-4.82804	-0.148855	1.38e-06	0.000152975	0.0844595
NTRK2_high	Ggt5	-3.47808	-0.151719	0.000505019	0.0263401	0.103979
NTRK2_high	Notch1	-4.71477	-0.151931	2.42e-06	0.000254473	0.000750751
NTRK2_high	Plxdc1	-3.45578	-0.152349	0.000548707	0.0282086	0
NTRK2_high	Arap2	-3.95739	-0.153168	7.58e-05	0.0050439	0.0870871
NTRK2_high	Atp1b2	-5.21844	-0.153713	1.8e-07	2.43e-05	0.0424174
NTRK2_high	Ecm2	-4.41971	-0.157396	9.88e-06	0.0008888	0.372372
NTRK2_high	Eif1	-5.22703	-0.159199	1.72e-07	2.36e-05	0.0589339
NTRK2_high	Dock6	-4.76892	-0.163542	1.85e-06	0.000198657	0.0236486
NTRK2_high	Pde4d	-3.99496	-0.168308	6.47e-05	0.00446362	0.204955
NTRK2_high	Dpysl2	-5.56357	-0.169297	2.64e-08	4.12e-06	0.185435
NTRK2_high	Fry	-5.76608	-0.169563	8.11e-09	1.41e-06	0.0247748
NTRK2_high	Rock1	-3.90303	-0.172198	9.5e-05	0.00608518	0.00638138
NTRK2_high	Actb	-5.51863	-0.176479	3.42e-08	5.2e-06	0.00112613
NTRK2_high	Mast4	-4.95814	-0.177916	7.12e-07	8.51e-05	0.00600601
NTRK2_high	Gpcpd1	-4.35253	-0.178489	1.35e-05	0.00115859	0.0716967
NTRK2_high	Oaz2	-5.03867	-0.179417	4.69e-07	5.96e-05	0.000375375
NTRK2_high	Myl9	-5.94785	-0.18155	2.72e-09	5.16e-07	0
NTRK2_high	Plce1	-4.4778	-0.185316	7.54e-06	0.000695654	0.137387
NTRK2_high	Ptprk	-7.09448	-0.190038	1.3e-12	3.99e-10	0.0138889
NTRK2_high	Hmgn1	-4.3201	-0.190836	1.56e-05	0.00132158	0.0555556
NTRK2_high	B230219D22Rik	-3.92674	-0.196611	8.61e-05	0.00563881	0
NTRK2_high	Gng5	-4.42081	-0.199563	9.83e-06	0.000886782	0.412162
NTRK2_high	Slc19a1	-3.81853	-0.199808	0.000134249	0.00831907	0.000750751
NTRK2_high	Colec12	-4.02387	-0.20077	5.72e-05	0.00406222	0.00112613
NTRK2_high	Phlpp1	-3.45819	-0.201734	0.00054382	0.028002	0.429054
NTRK2_high	Map1lc3a	-4.56284	-0.202255	5.05e-06	0.000486359	0.134009
NTRK2_high	Lamp1	-3.62058	-0.20228	0.000293945	0.0163904	0.103979
NTRK2_high	Tpt1	-6.12909	-0.204321	8.84e-10	1.82e-07	0.0105105
NTRK2_high	Cbfa2t3	-4.07637	-0.204578	4.57e-05	0.00335654	0
NTRK2_high	Pip5k1b	-3.99802	-0.206055	6.39e-05	0.00442526	0
NTRK2_high	Atp1a2	-6.00938	-0.208442	1.86e-09	3.67e-07	0.00412913
NTRK2_high	Rhob	-4.28596	-0.213333	1.82e-05	0.00150236	0.0247748
NTRK2_high	Slc16a12	-4.44285	-0.214683	8.88e-06	0.000809635	0.0585586
NTRK2_high	Rasgrp2	-3.40755	-0.219426	0.000655498	0.0328614	0
NTRK2_high	Ubr1	-3.93665	-0.222404	8.26e-05	0.00545525	0.183934
NTRK2_high	Rgma	-3.63711	-0.22441	0.000275717	0.0154861	0.0274024
NTRK2_high	Selenom	-3.33307	-0.226293	0.000858924	0.0414505	0
NTRK2_high	Epas1	-7.36584	-0.228988	1.76e-13	5.92e-11	0
NTRK2_high	Arhgef17	-5.033	-0.229583	4.83e-07	6.09e-05	0
NTRK2_high	Itm2b	-6.19192	-0.232894	5.94e-10	1.25e-07	0.0135135
NTRK2_high	Tmsb4x	-9.72404	-0.233699	2.38e-22	2.08e-19	0.00638138
NTRK2_high	Luzp1	-3.86087	-0.234632	0.000112982	0.00712427	0
NTRK2_high	Tra2a	-3.75888	-0.234821	0.000170673	0.010204	0.278904
NTRK2_high	Sem1	-4.32279	-0.236434	1.54e-05	0.00131243	0.0953453
NTRK2_high	Gper1	-3.97414	-0.236541	7.06e-05	0.00480079	0
NTRK2_high	Pdzd2	-4.96189	-0.237326	6.98e-07	8.41e-05	0.0108859
NTRK2_high	Serpinh1	-4.00149	-0.246812	6.29e-05	0.00439859	0.000750751
NTRK2_high	Dtx3	-6.03282	-0.248763	1.61e-09	3.23e-07	0
NTRK2_high	Gm13889	-4.52603	-0.251361	6.01e-06	0.000569038	0.000750751
NTRK2_high	Airn	-3.92973	-0.252317	8.5e-05	0.00559183	0
NTRK2_high	Itgb5	-3.8284	-0.253125	0.000128979	0.00803877	0.015015
NTRK2_high	Enpep	-3.50726	-0.254729	0.000452748	0.0240411	0
NTRK2_high	Cped1	-5.69945	-0.254882	1.2e-08	1.99e-06	0.218093
NTRK2_high	Pitpnc1	-7.50838	-0.257664	5.99e-14	2.1e-11	0.00262763
NTRK2_high	Pth1r	-4.66152	-0.264275	3.14e-06	0.000317676	0.0251501
NTRK2_high	Amotl1	-3.58573	-0.265346	0.000336142	0.0183317	0.0142643
NTRK2_high	Dleu2	-3.29779	-0.269133	0.0009745	0.046541	0
NTRK2_high	Foxd1	-4.48383	-0.270255	7.33e-06	0.000680152	0.464715
NTRK2_high	Grm7	-4.97478	-0.2715	6.53e-07	7.99e-05	0
NTRK2_high	Pde8b	-6.60532	-0.274207	3.97e-11	9.93e-09	0
NTRK2_high	Rgs4	-4.35991	-0.274749	1.3e-05	0.00112322	0.0401652
NTRK2_high	Ryk	-4.86629	-0.277475	1.14e-06	0.000127471	0.00187688
NTRK2_high	Raph1	-4.89942	-0.287137	9.61e-07	0.000110434	0.0015015
NTRK2_high	Plxdc2	-4.31481	-0.292465	1.6e-05	0.0013468	0.0251501
NTRK2_high	Nid1	-5.19096	-0.295762	2.09e-07	2.79e-05	0.0015015
NTRK2_high	Slc30a10	-3.68266	-0.297378	0.000230814	0.0133069	0.000375375
NTRK2_high	Cspg4	-6.00325	-0.304704	1.93e-09	3.76e-07	0
NTRK2_high	Adap2os	-4.96793	-0.307651	6.77e-07	8.24e-05	0.0045045
NTRK2_high	Slc22a8	-3.61753	-0.315619	0.000297422	0.0165557	0
NTRK2_high	Lama2	-6.43833	-0.323655	1.21e-10	2.87e-08	0.000375375
NTRK2_high	Limd1	-6.35048	-0.324384	2.15e-10	4.88e-08	0
NTRK2_high	St6gal1	-3.42427	-0.324958	0.000616457	0.0313422	0.161036
NTRK2_high	Nbl1	-7.50919	-0.32595	5.95e-14	2.1e-11	0
NTRK2_high	Rgs5	-12.2073	-0.329287	2.84e-34	6.56e-31	0.245495
NTRK2_high	Sdc3	-4.39366	-0.331316	1.11e-05	0.000983097	0
NTRK2_high	Rabac1	-4.31477	-0.338216	1.6e-05	0.0013468	0.003003
NTRK2_high	Eva1b	-3.94412	-0.351537	8.01e-05	0.00530965	0.240616
NTRK2_high	Abcc9	-7.75438	-0.352894	8.88e-15	3.45e-12	0.00525526
NTRK2_high	Heyl	-4.51606	-0.362722	6.3e-06	0.000592987	0.116742
NTRK2_high	Lbh	-5.82449	-0.367921	5.73e-09	1.04e-06	0.00225225
NTRK2_high	Pde4c	-3.30086	-0.374636	0.000963888	0.0461024	0.00187688
NTRK2_high	Slc12a2	-5.97622	-0.377419	2.28e-09	4.36e-07	0.141892
NTRK2_high	Cnbp	-4.26002	-0.377572	2.04e-05	0.00165125	0
NTRK2_high	Rasl12	-4.78653	-0.380446	1.7e-06	0.000182614	0
NTRK2_high	Tmem109	-4.68872	-0.381812	2.75e-06	0.000283564	0
NTRK2_high	Tnrc6c	-5.41825	-0.383909	6.02e-08	8.79e-06	0.20533
NTRK2_high	Tmem204	-4.37617	-0.384601	1.21e-05	0.00105392	0.0105105
NTRK2_high	Tmem134	-4.90038	-0.384919	9.57e-07	0.000110288	0.524399
NTRK2_high	Mboat2	-3.58897	-0.399222	0.000331991	0.0181359	0.0544294
NTRK2_high	Pcp4l1	-3.98659	-0.400432	6.7e-05	0.00459462	0.003003
NTRK2_high	Pald1	-3.97082	-0.403263	7.16e-05	0.00485809	0
NTRK2_high	Foxc1	-3.93274	-0.403359	8.4e-05	0.00553342	0
NTRK2_high	Gprc5c	-4.59485	-0.407063	4.33e-06	0.000426268	0.369745
NTRK2_high	Plekhg3	-5.75789	-0.410381	8.52e-09	1.46e-06	0.0015015
NTRK2_high	Trpc3	-8.70547	-0.418809	3.16e-18	1.76e-15	0.0634384
NTRK2_high	Hecw2	-3.67922	-0.418833	0.000233949	0.0134635	0.0015015
NTRK2_high	4833422C13Rik	-4.1984	-0.430771	2.69e-05	0.00211151	0.0187688
NTRK2_high	Serpini1	-3.81611	-0.436958	0.000135573	0.00835299	0.0518018
NTRK2_high	Pard6g	-3.69756	-0.437428	0.000217685	0.0126859	0.150526
NTRK2_high	Higd1b	-8.24273	-0.445291	1.68e-16	7.76e-14	0.307057
NTRK2_high	Sod3	-4.19782	-0.44878	2.7e-05	0.00211186	0.00112613
NTRK2_high	Ifitm2	-4.15632	-0.46107	3.23e-05	0.0024511	0
NTRK2_high	Mcam	-4.62333	-0.464158	3.78e-06	0.000375135	0.00187688
NTRK2_high	Ndufa4l2	-9.53712	-0.46543	1.47e-21	1.13e-18	0.0045045
NTRK2_high	Ano1	-6.41485	-0.467624	1.41e-10	3.3e-08	0
NTRK2_high	Cysltr2	-4.87273	-0.469509	1.1e-06	0.000124245	0.268393
NTRK2_high	Dgkb	-5.71621	-0.47219	1.09e-08	1.84e-06	0.120495
NTRK2_high	Gm13861	-5.17227	-0.477867	2.31e-07	3.05e-05	0.569069
NTRK2_high	Bmp5	-5.01197	-0.482687	5.39e-07	6.72e-05	0.00975976
NTRK2_high	S1pr3	-6.47309	-0.483286	9.6e-11	2.3e-08	0
NTRK2_high	Rap1a	-5.91623	-0.486394	3.29e-09	6.15e-07	0
NTRK2_high	Nodal	-3.94457	-0.497015	7.99e-05	0.00530965	0.475225
NTRK2_high	Atp13a5	-6.30973	-0.49844	2.8e-10	6.18e-08	0.0867117
NTRK2_high	Rapgef5	-5.43233	-0.509383	5.56e-08	8.24e-06	0
NTRK2_high	Sebox	-3.40351	-0.512435	0.000665258	0.0332474	0.00225225
NTRK2_high	Car4	-5.41836	-0.515593	6.01e-08	8.79e-06	0.427553
NTRK2_high	Cygb	-3.68473	-0.529328	0.000228942	0.0132225	0.000375375
NTRK2_high	Pid1	-7.69862	-0.530203	1.38e-14	5.22e-12	0.000375375
NTRK2_high	Tm4sf1	-6.24272	-0.538388	4.3e-10	9.19e-08	0.00337838
NTRK2_high	Gm11713	-4.01308	-0.549972	5.99e-05	0.00419721	0.00412913
NTRK2_high	Ajap1	-4.95135	-0.557903	7.37e-07	8.75e-05	0.166667
NTRK2_high	Rnd2	-4.4981	-0.568625	6.86e-06	0.00063792	0.048048
NTRK2_high	Myh11	-4.03695	-0.573299	5.42e-05	0.00389364	0.000750751
NTRK2_high	Col4a3	-4.411	-0.573604	1.03e-05	0.000920222	0.0506757
NTRK2_high	Col4a4	-4.18268	-0.575444	2.88e-05	0.0022412	0.128378
NTRK2_high	Gm12002	-5.54047	-0.588071	3.02e-08	4.64e-06	0
NTRK2_high	Ntn1	-5.86962	-0.625137	4.37e-09	8.1e-07	0
NTRK2_high	Mndal	-5.61967	-0.626987	1.91e-08	3.06e-06	0.000375375
NTRK2_high	Atp2a3	-6.86126	-0.628379	6.83e-12	1.92e-09	0.0544294
NTRK2_high	Grm3	-6.66636	-0.653551	2.62e-11	6.88e-09	0.0123874
NTRK2_high	Perp	-6.70689	-0.719391	1.99e-11	5.39e-09	0.421922
NTRK2_high	Mgp	-6.16521	-0.74643	7.04e-10	1.47e-07	0.000375375
NTRK2_high	Cox4i2	-7.61885	-0.751184	2.56e-14	9.39e-12	0
NTRK2_high	P2ry14	-9.51279	-0.7636	1.86e-21	1.39e-18	0.709084
NTRK2_high	Ackr3	-5.99984	-0.77133	1.98e-09	3.8e-07	0.385886
NTRK2_high	Ifi203	-6.01996	-0.778684	1.74e-09	3.46e-07	0
NTRK2_high	Casq2	-6.94513	-0.911622	3.78e-12	1.09e-09	0.00225225
NTRK2_high	Art3	-9.59041	-0.941298	8.77e-22	7.08e-19	0.381757
